# *Entamoeba histolytica* adaption to auranofin: a phenotypic and multi-omics characterization

**DOI:** 10.1101/2021.06.23.449586

**Authors:** Yana Shaulov, Lotem Sarid, Meirav Trebicz-Geffen, Serge Ankri

## Abstract

Auranofin (AF), an antirheumatic agent, targets mammalian thioredoxin reductase (TrxR), an important enzyme controlling redox homeostasisis, AF is also very effective against a diversity of pathogenic bacteria and protozoan parasites. Here, we report about the resistance of the parasite *Entamoeba histolytica* to 2 μM of AF that has been acquired by gradual exposure of the parasite to increasing amount of the drug. AF adapted *E.histolytica* trophozoites (AFAT) has an impaired growth, cytopathic activity and they are more sensitive to oxidative stress (OS), nitrosative stress (NS) and metronidazole (MTZ) than wild type (WT) trophozoites. Integrated transcriptomics and redoxomics analyses showed that many upregulated genes in AFAT, including genes encoding for dehydrogenase and cytoskeletal proteins, have their product oxidized in wild type trophozoites exposed to AF (acute AF trophozoites) but not in AFAT. We also showed that the level of reactive oxygen species (ROS) and oxidized proteins (OXs) in AFAT is lower than that of acute AF trophozoites. Overexpression of *E.histolytica* TrxR (EhTrxR) did not protect the parasite against AF which suggests that EhTrxR is not central is the mechanism of adaptation to AF.
