## Supplemental table 3 for "*Entamoeba histolytica* adaption to auranofin: a phenotypic and multi-omics characterization"

### Sheet: OXs AFAT vs OXs acute AF 
Common Oxs in AFAT and in acute AF trophozoites
EHI_136160
EHI_032670
EHI_023060
EHI_201200
EHI_072060
EHI_071590
EHI_201200
EHI_072060
EHI_180770
EHI_200230
EHI_110510
EHI_074180
EHI_120590
EHI_194430
EHI_200080
EHI_009410
EHI_035790
legend:
Oxs: oxidized proteins
AFAT: Auranofin adapted trophozoites
acute AF trophozoites: trophozoites exposed to AF 2µM for 24 hours

### Sheet: OXs AFAT vs T-omics AFAT
Common Oxs AFAT and genes upergulated in AFAT
EHI_006980
EHI_077530

### Sheet: OXs acute AF vs T-omics AFAT
Common Oxs acute AF and genes upergulated in AFAT	Common Oxs acute AF and genes downrgulated in AFAT							Common Oxs acute AF and genes upergulated in AFAT
EHI_128900	EHI_110780
EHI_176580	EHI_065710
EHI_107300	EHI_156310
EHI_005910	EHI_008120
EHI_077500	EHI_126920
EHI_101280	EHI_047750
EHI_042370	EHI_096710
EHI_167940
EHI_105240
EHI_104630
EHI_133900
EHI_063040
EHI_148790
EHI_176700
EHI_058920
EHI_109990
EHI_015380
EHI_178510
EHI_105060
EHI_096560
EHI_198760
EHI_178490
EHI_160940
EHI_049950
EHI_054830
EHI_111990
EHI_040700
EHI_167130
EHI_050940
EHI_065330
EHI_023270
EHI_003930
EHI_107210
EHI_158320
EHI_039480
EHI_146950
EHI_024420
EHI_049690
EHI_155290
EHI_110010
EHI_050790
EHI_011210
EHI_012270
EHI_164820
EHI_131880
EHI_136150
EHI_023110
EHI_186820
EHI_035690
EHI_146180
EHI_125800
EHI_100290
EHI_051060
EHI_087350
EHI_020270
EHI_098380
EHI_040420
EHI_054800
EHI_110000
EHI_054180
EHI_155730
EHI_129340
EHI_046650
EHI_099700
EHI_189490
EHI_083250
EHI_035800
EHI_105250
EHI_012340
EHI_017600
EHI_035730
EHI_010730
EHI_134810
EHI_042880
EHI_198790
EHI_160870
EHI_188110
